# Better data, better trees: GenBank-GISAID deduplication and source-specific artifact masking in viral genomics

**DOI:** 10.64898/2026.06.12.731931

**Authors:** Laise de Moraes, Andrêza Leite de Alencar, Marius Brusselmans, Darlan da S. Candido, Nuno R. Faria, Simon Dellicour, Philippe Lemey, Ricardo Khouri

## Abstract

GenBank and GISAID are the primary repositories for viral genomic data, but integrating records across them remains a challenge. The same sequence could be made available in both databases without any cross-reference linking the two entries. Consequently, there is no systematic way to identify this redundancy, which compromises the compilation of representative, non-redundant large-scale datasets. In parallel, the growth of viral genomic data has increased the risk of systematic technical artifacts introduced during sequencing or assembly. These artifacts can inflate substitution rate estimates and degrade temporal signal, biasing evolutionary rate estimates. To address both challenges, here we present a formal, reproducible workflow integrating two newly developed complementary tools: G2G matcher for cross-repository harmonization and Lab-Specific Bias FILTer (LSBFILT) for masking of laboratory-specific artifacts. Using the Eastern/Central/South African (ECSA) chikungunya virus lineage as a proof-of-concept, we demonstrate that our integrated workflow restores temporal signal and provides a robust, curated dataset for downstream phylodynamic analyses. Critically, restricting masking of homoplastic sites to specific sequences reduces the substitution rate estimate from an inflated 8.517 × 10^−4^ to 5.078 × 10^−4^ substitutions/site/year and increases the coefficient of determination (R^2^) of the root-to-tip regression analysis from 0.353 to 0.677. By enabling systematic cross-repository harmonization and source-specific artifact masking, we provide the molecular epidemiological community with scalable tools to reconcile fragmented genomic data and reduce technical biases, fostering more accurate and reproducible phylogenetic analysis. G2G matcher is available at https://github.com/andrezaleite/G2G-Matcher, and LSBFILT at https://github.com/khourious/LSBFILT.
