## Supplementary Table 1 for "Better data, better trees: GenBank-GISAID deduplication and source-specific artifact masking in viral genomics"

### Sheet: Sheet1
Tree	Substitution Rate	R2	Masked Alleles
Baseline	0.000851672	0.353	0
PS1LCSB60	0.000428097	0.449	5007
PS1LCSB70	0.000491863	0.504	4740
PS1LCSB80	0.00231842	0.416	4538
PS1LCSB90	0.00232481	0.413	4387
PS1LSB60	0.00156139	0.269	4457
PS1LSB70	0.000669336	0.415	4199
PS1LSB80	0.000898922	0.347	4053
PS1LSB90	0.00164409	0.328	4007
PS2LCSB60	0.000481209	0.519	2959
PS2LCSB70	0.000579418	0.467	2708
PS2LCSB80	0.000621944	0.423	2520
PS2LCSB90	0.000672577	0.404	2404
PS2LSB60	0.000728812	0.487	2558
PS2LSB70	0.00158264	0.422	2300
PS2LSB80	0.00048273	0.468	2154
PS2LSB90	0.000466928	0.408	2108
PS3LCSB60	0.000702697	0.399	2009
PS3LCSB70	0.000482603	0.451	1819
PS3LCSB80	0.000475598	0.484	1659
PS3LCSB90	0.000461455	0.47	1553
PS3LSB60	0.000738032	0.441	1670
PS3LSB70	0.000755432	0.471	1479
PS3LSB80	0.00150606	0.431	1366
PS3LSB90	0.00170276	0.418	1320
PS4LCSB60	0.000771801	0.377	1440
PS4LCSB70	0.000447315	0.431	1342
PS4LCSB80	0.000484981	0.431	1221
PS4LCSB90	0.000623207	0.433	1122
PS4LSB60	0.000761249	0.447	1177
PS4LSB70	0.00150816	0.281	1067
PS4LSB80	0.00157381	0.334	981
PS4LSB90	0.000788169	0.432	939
PS5LCSB60	0.000611665	0.435	1054
PS5LCSB70	0.000477071	0.452	978
PS5LCSB80	0.000487103	0.394	910
PS5LCSB90	0.000633917	0.38	838
PS5LSB60	0.00213602	0.419	873
PS5LSB70	0.000482849	0.443	799
PS5LSB80	0.000474647	0.448	735
PS5LSB90	0.00219008	0.414	706
PS6LCSB60	0.000464485	0.493	796
PS6LCSB70	0.000568926	0.456	737
PS6LCSB80	0.000491669	0.471	689
PS6LCSB90	0.000457263	0.494	643
PS6LSB60	0.00214772	0.422	673
PS6LSB70	0.00152438	0.428	616
PS6LSB80	0.00060566	0.457	565
PS6LSB90	0.00219613	0.415	541
PS7LCSB60	0.000671315	0.422	621
PS7LCSB70	0.000635325	0.455	580
PS7LCSB80	0.000662931	0.436	552
PS7LCSB90	0.000491961	0.499	518
PS7LSB60	0.00141502	0.425	537
PS7LSB70	0.000602666	0.445	494
PS7LSB80	0.000602658	0.443	450
PS7LSB90	0.00169787	0.421	432
PS8LCSB60	0.000502646	0.522	521
PS8LCSB70	0.000484381	0.524	496
PS8LCSB80	0.000722645	0.391	472
PS8LCSB90	0.0025365	0.393	444
PS8LSB60	0.000485907	0.406	455
PS8LSB70	0.000495058	0.481	421
PS8LSB80	0.000487658	0.437	381
PS8LSB90	0.000759121	0.39	366
PS9LCSB60	0.00208903	0.408	444
PS9LCSB70	0.00156471	0.43	423
PS9LCSB80	0.00210272	0.41	405
PS9LCSB90	0.000576171	0.468	388
PS9LSB60	0.00156947	0.344	391
PS9LSB70	0.000490051	0.459	365
PS9LSB80	0.000951666	0.346	332
PS9LSB90	0.000508069	0.455	322
PS10LCSB60	0.000504279	0.543	379
PS10LCSB70	0.000546002	0.49	362
PS10LCSB80	0.000470719	0.46	348
PS10LCSB90	0.00048263	0.443	337
PS10LSB60	0.000672934	0.388	339
PS10LSB70	0.000485396	0.404	316
PS10LSB80	0.000484337	0.448	286
PS10LSB90	0.000755124	0.381	279
