## Supplementary Table 4 for "Better data, better trees: GenBank-GISAID deduplication and source-specific artifact masking in viral genomics"

Country	Chrom	Position	Criteria
Brazil	NC_004162.2	1	Unresolved:21:100.00%:10.5000,AltResolved:102:100.00%:51.0000
Brazil	NC_004162.2	2	Unresolved:13:83.33%:2.1667,AltResolved:116:85.71%:16.5714
Brazil	NC_004162.2	7	Unresolved:21:75.00%:5.2500,RefResolved:21:97.56%:0.5122,AltResolved:125:75.00%:31.2500
Brazil	NC_004162.2	10	Unresolved:10:100.00%:10.0000,AltResolved:191:100.00%:95.5000
Brazil	NC_004162.2	12	Unresolved:30:100.00%:30.0000,RefResolved:30:96.97%:0.9091
Brazil	NC_004162.2	16	Unresolved:24:100.00%:24.0000,RefResolved:24:100.00%:24.0000,AltResolved:325:100.00%:325.0000
Brazil	NC_004162.2	105	Unresolved:11:100.00%:5.5000,RefResolved:11:100.00%:5.5000,AltResolved:306:100.00%:153.0000
Brazil	NC_004162.2	107	Unresolved:17:100.00%:17.0000,AltResolved:319:100.00%:79.7500
Brazil	NC_004162.2	108	Unresolved:36:100.00%:12.0000,RefResolved:36:100.00%:0.7660,AltResolved:340:100.00%:113.3333
Brazil	NC_004162.2	112	Unresolved:24:100.00%:24.0000,RefResolved:24:100.00%:24.0000,AltResolved:327:100.00%:327.0000
Brazil	NC_004162.2	113	Unresolved:23:100.00%:1.5333,RefResolved:23:100.00%:0.9200,AltResolved:353:100.00%:23.5333
Brazil	NC_004162.2	116	Unresolved:13:100.00%:0.7647,AltResolved:381:100.00%:22.4118
Brazil	NC_004162.2	118	Unresolved:35:100.00%:5.0000,RefResolved:35:100.00%:5.0000,AltResolved:367:100.00%:52.4286
Brazil	NC_004162.2	120	Unresolved:40:100.00%:8.0000,RefResolved:40:100.00%:6.6667,AltResolved:386:100.00%:77.2000
Brazil	NC_004162.2	121	Unresolved:60:100.00%:15.0000,RefResolved:60:100.00%:15.0000,AltResolved:388:100.00%:97.0000
Brazil	NC_004162.2	271	Unresolved:25:100.00%:25.0000,RefResolved:25:100.00%:25.0000,AltResolved:27:100.00%:27.0000
Brazil	NC_004162.2	277	Unresolved:17:100.00%:17.0000,RefResolved:17:100.00%:17.0000,AltResolved:69:100.00%:69.0000
Brazil	NC_004162.2	415	Unresolved:11:66.67%:0.9167,RefResolved:11:100.00%:11.0000,AltResolved:221:81.85%:0.6800
Brazil	NC_004162.2	547	Unresolved:10:81.82%:0.9091,RefResolved:10:81.82%:0.9091,AltResolved:249:85.32%:0.6194
Brazil	NC_004162.2	590	Unresolved:11:100.00%:11.0000,RefResolved:11:100.00%:3.6667,AltResolved:11:100.00%:11.0000
Brazil	NC_004162.2	676	Unresolved:10:100.00%:1.2500,RefResolved:10:100.00%:1.2500,AltResolved:77:82.64%:0.5347
Brazil	NC_004162.2	745	Unresolved:15:100.00%:1.6667,RefResolved:15:100.00%:1.6667,AltResolved:27:100.00%:3.0000
Brazil	NC_004162.2	817	Unresolved:11:75.00%:2.7500,RefResolved:11:75.00%:2.7500,AltResolved:130:75.00%:32.5000
Brazil	NC_004162.2	834	Unresolved:61:100.00%:61.0000,RefResolved:61:100.00%:61.0000,AltResolved:129:100.00%:129.0000
Brazil	NC_004162.2	859	Unresolved:19:66.67%:6.3333,RefResolved:19:100.00%:0.6129,AltResolved:75:66.67%:25.0000
Brazil	NC_004162.2	889	Unresolved:12:100.00%:12.0000,RefResolved:12:100.00%:12.0000,AltResolved:48:100.00%:48.0000
Brazil	NC_004162.2	1013	Unresolved:13:100.00%:13.0000,RefResolved:13:100.00%:6.5000,AltResolved:23:100.00%:23.0000
Brazil	NC_004162.2	1045	Unresolved:14:70.00%:1.4000,RefResolved:14:70.00%:1.4000,AltResolved:48:70.00%:4.8000
Brazil	NC_004162.2	1072	Unresolved:11:100.00%:0.8462,RefResolved:11:100.00%:0.8462,AltResolved:11:100.00%:0.8462
Brazil	NC_004162.2	1151	Unresolved:10:63.64%:0.9091,RefResolved:10:63.64%:0.9091,AltResolved:44:66.00%:0.8800
Brazil	NC_004162.2	1296	Unresolved:12:73.33%:0.8000,RefResolved:12:75.00%:0.7500,AltResolved:80:88.73%:0.5634
Brazil	NC_004162.2	1503	Unresolved:15:100.00%:15.0000,RefResolved:15:100.00%:15.0000,AltResolved:216:100.00%:216.0000
Brazil	NC_004162.2	1518	Unresolved:18:100.00%:18.0000,RefResolved:18:100.00%:18.0000,AltResolved:18:100.00%:18.0000
Brazil	NC_004162.2	1546	Unresolved:10:100.00%:10.0000,RefResolved:10:100.00%:10.0000,AltResolved:118:100.00%:118.0000
Brazil	NC_004162.2	1597	Unresolved:15:100.00%:7.5000,RefResolved:15:100.00%:5.0000,AltResolved:239:100.00%:119.5000
Brazil	NC_004162.2	1603	Unresolved:33:100.00%:2.2000,RefResolved:33:100.00%:2.2000,AltResolved:258:100.00%:17.2000
Brazil	NC_004162.2	1604	Unresolved:11:100.00%:11.0000,RefResolved:11:100.00%:3.6667,AltResolved:239:100.00%:119.5000
Brazil	NC_004162.2	1613	Unresolved:16:94.44%:0.8889,RefResolved:16:95.65%:0.6957
Brazil	NC_004162.2	1615	Unresolved:34:100.00%:34.0000,RefResolved:34:100.00%:34.0000,AltResolved:35:100.00%:35.0000
Brazil	NC_004162.2	1668	Unresolved:11:100.00%:0.9167,RefResolved:11:100.00%:0.9167
Brazil	NC_004162.2	1729	Unresolved:11:100.00%:0.7333,RefResolved:11:100.00%:0.7333
Brazil	NC_004162.2	1759	Unresolved:12:100.00%:12.0000,RefResolved:12:100.00%:12.0000,AltResolved:12:100.00%:12.0000
Brazil	NC_004162.2	1775	Unresolved:14:84.21%:0.7368,RefResolved:14:84.21%:0.7368
Brazil	NC_004162.2	1846	Unresolved:14:100.00%:0.6364,RefResolved:14:100.00%:7.0000,AltResolved:218:100.00%:72.6667
Brazil	NC_004162.2	1897	Unresolved:10:80.00%:2.0000,RefResolved:10:80.00%:2.0000,AltResolved:170:80.00%:34.0000
Brazil	NC_004162.2	1918	Unresolved:143:100.00%:143.0000,RefResolved:143:100.00%:143.0000,AltResolved:367:100.00%:367.0000
Brazil	NC_004162.2	2203	Unresolved:14:100.00%:1.5556,RefResolved:14:100.00%:1.5556,AltResolved:179:100.00%:19.8889
Brazil	NC_004162.2	2605	Unresolved:11:100.00%:11.0000,RefResolved:11:100.00%:5.5000,AltResolved:89:100.00%:89.0000
Brazil	NC_004162.2	2716	Unresolved:188:100.00%:62.6667,RefResolved:188:100.00%:62.6667,AltResolved:231:100.00%:77.0000
Brazil	NC_004162.2	2731	Unresolved:22:100.00%:0.9167,RefResolved:22:100.00%:0.9167
Brazil	NC_004162.2	2734	Unresolved:12:94.44%:0.6667,RefResolved:12:94.44%:0.6667
Brazil	NC_004162.2	2887	Unresolved:11:100.00%:5.5000,RefResolved:11:100.00%:5.5000,AltResolved:11:100.00%:5.5000
Brazil	NC_004162.2	2911	Unresolved:11:100.00%:1.2222,RefResolved:11:100.00%:1.2222,AltResolved:53:100.00%:5.8889
Brazil	NC_004162.2	2965	Unresolved:24:100.00%:12.0000,RefResolved:24:100.00%:12.0000,AltResolved:106:100.00%:53.0000
Brazil	NC_004162.2	3064	Unresolved:14:100.00%:14.0000,RefResolved:14:100.00%:14.0000,AltResolved:105:100.00%:105.0000
Brazil	NC_004162.2	3161	Unresolved:15:77.27%:0.6818,RefResolved:15:77.27%:0.6818,AltResolved:61:78.48%:0.7722
Brazil	NC_004162.2	3169	Unresolved:20:100.00%:10.0000,RefResolved:20:100.00%:10.0000,AltResolved:20:100.00%:10.0000
Brazil	NC_004162.2	3295	Unresolved:15:100.00%:15.0000,RefResolved:15:100.00%:7.5000,AltResolved:20:100.00%:20.0000
Brazil	NC_004162.2	3366	Unresolved:14:100.00%:2.0000,RefResolved:14:100.00%:1.7500,AltResolved:102:100.00%:14.5714
Brazil	NC_004162.2	3422	Unresolved:11:100.00%:11.0000,RefResolved:11:100.00%:5.5000,AltResolved:56:100.00%:56.0000
Brazil	NC_004162.2	3427	Unresolved:14:100.00%:14.0000,RefResolved:14:100.00%:7.0000,AltResolved:60:100.00%:60.0000
Brazil	NC_004162.2	3503	Unresolved:10:94.12%:0.5882,RefResolved:10:94.12%:0.5882,AltResolved:109:86.19%:0.5190
Brazil	NC_004162.2	3546	Unresolved:10:92.31%:0.7692,RefResolved:10:93.33%:0.6667,AltResolved:122:85.65%:0.5471
Brazil	NC_004162.2	3841	Unresolved:13:100.00%:13.0000,RefResolved:13:100.00%:13.0000,AltResolved:107:100.00%:107.0000
Brazil	NC_004162.2	3851	Unresolved:17:78.95%:0.8947,RefResolved:17:100.00%:3.4000,AltResolved:115:82.03%:0.5300
Brazil	NC_004162.2	3889	Unresolved:11:100.00%:2.7500,RefResolved:11:100.00%:2.7500,AltResolved:56:100.00%:14.0000
Brazil	NC_004162.2	4164	Unresolved:12:100.00%:1.0909,RefResolved:12:100.00%:1.0909,AltResolved:74:78.57%:0.6607
Brazil	NC_004162.2	4279	Unresolved:10:100.00%:10.0000,RefResolved:10:100.00%:10.0000,AltResolved:64:100.00%:64.0000
Brazil	NC_004162.2	4687	Unresolved:195:100.00%:97.5000,RefResolved:195:100.00%:97.5000,AltResolved:205:100.00%:102.5000
Brazil	NC_004162.2	4705	Unresolved:12:100.00%:2.4000,RefResolved:12:100.00%:2.4000,AltResolved:25:100.00%:5.0000
Brazil	NC_004162.2	4837	Unresolved:23:100.00%:23.0000,RefResolved:23:100.00%:23.0000,AltResolved:31:100.00%:31.0000
Brazil	NC_004162.2	4882	Unresolved:45:100.00%:6.4286,RefResolved:45:100.00%:6.4286,AltResolved:45:100.00%:6.4286
Brazil	NC_004162.2	4898	Unresolved:39:100.00%:39.0000,RefResolved:39:100.00%:39.0000,AltResolved:91:100.00%:91.0000
Brazil	NC_004162.2	4900	Unresolved:14:100.00%:14.0000,RefResolved:14:100.00%:14.0000,AltResolved:77:100.00%:77.0000
Brazil	NC_004162.2	4939	Unresolved:17:100.00%:17.0000,RefResolved:17:100.00%:17.0000,AltResolved:20:100.00%:20.0000
Brazil	NC_004162.2	5003	Unresolved:13:100.00%:13.0000,RefResolved:13:100.00%:13.0000,AltResolved:81:100.00%:81.0000
Brazil	NC_004162.2	5026	Unresolved:23:100.00%:2.8750,RefResolved:23:100.00%:2.8750,AltResolved:27:100.00%:3.3750
Brazil	NC_004162.2	5051	Unresolved:37:100.00%:1.7619,RefResolved:37:100.00%:1.6087,AltResolved:40:100.00%:1.9048
Brazil	NC_004162.2	5053	Unresolved:12:100.00%:12.0000,RefResolved:12:100.00%:12.0000,AltResolved:81:100.00%:81.0000
Brazil	NC_004162.2	5065	Unresolved:28:100.00%:28.0000,RefResolved:28:86.67%:1.8667,AltResolved:108:86.67%:7.2000
Brazil	NC_004162.2	5067	Unresolved:62:100.00%:1.3478,RefResolved:62:100.00%:1.3191,AltResolved:67:100.00%:1.4565
Brazil	NC_004162.2	5155	Unresolved:26:100.00%:1.3000,RefResolved:26:100.00%:1.8571,AltResolved:101:100.00%:5.0500
Brazil	NC_004162.2	5188	Unresolved:17:100.00%:4.2500,RefResolved:17:100.00%:4.2500,AltResolved:17:100.00%:4.2500
Brazil	NC_004162.2	5210	Unresolved:10:100.00%:5.0000,RefResolved:10:100.00%:5.0000,AltResolved:111:100.00%:55.5000
Brazil	NC_004162.2	5312	Unresolved:13:100.00%:13.0000,AltResolved:98:85.52%:0.6759
Brazil	NC_004162.2	5376	Unresolved:11:100.00%:11.0000,RefResolved:11:100.00%:11.0000,AltResolved:96:100.00%:96.0000
Brazil	NC_004162.2	5401	Unresolved:20:75.00%:5.0000,RefResolved:20:95.45%:0.9091,AltResolved:156:75.00%:39.0000
Brazil	NC_004162.2	5421	Unresolved:17:100.00%:5.6667,RefResolved:17:100.00%:5.6667,AltResolved:147:100.00%:49.0000
Brazil	NC_004162.2	5456	Unresolved:10:66.67%:1.6667,RefResolved:10:66.67%:1.6667,AltResolved:136:87.04%:0.8395
Brazil	NC_004162.2	5557	Unresolved:24:100.00%:24.0000,RefResolved:24:100.00%:24.0000,AltResolved:34:100.00%:34.0000
Brazil	NC_004162.2	5620	Unresolved:14:100.00%:1.2727,RefResolved:14:100.00%:1.7500,AltResolved:117:85.80%:0.6648
Brazil	NC_004162.2	5621	Unresolved:14:100.00%:1.0769,RefResolved:14:100.00%:0.9333,AltResolved:115:85.14%:0.6571
Brazil	NC_004162.2	5624	Unresolved:38:100.00%:19.0000,RefResolved:38:100.00%:19.0000,AltResolved:132:100.00%:66.0000
Brazil	NC_004162.2	5626	Unresolved:102:100.00%:51.0000,RefResolved:102:100.00%:51.0000,AltResolved:211:100.00%:105.5000
Brazil	NC_004162.2	5627	Unresolved:79:100.00%:79.0000,RefResolved:79:100.00%:0.5563,AltResolved:170:100.00%:170.0000
Brazil	NC_004162.2	5645	Unresolved:71:84.00%:2.8400,RefResolved:71:84.00%:2.8400,AltResolved:72:84.00%:2.8800
Brazil	NC_004162.2	5686	Unresolved:19:100.00%:19.0000,RefResolved:19:100.00%:19.0000,AltResolved:20:100.00%:20.0000
Brazil	NC_004162.2	5713	Unresolved:103:100.00%:103.0000,RefResolved:103:100.00%:103.0000,AltResolved:148:100.00%:148.0000
Brazil	NC_004162.2	5722	Unresolved:14:95.00%:0.7000,RefResolved:14:95.24%:0.6667,AltResolved:63:73.75%:0.7875
Brazil	NC_004162.2	5725	Unresolved:17:100.00%:17.0000,RefResolved:17:100.00%:17.0000,AltResolved:67:100.00%:67.0000
Brazil	NC_004162.2	5729	Unresolved:13:100.00%:0.7222,RefResolved:13:100.00%:0.5909,AltResolved:60:75.00%:0.7895
Brazil	NC_004162.2	5764	Unresolved:11:100.00%:11.0000,RefResolved:11:100.00%:11.0000,AltResolved:55:100.00%:55.0000
Brazil	NC_004162.2	5783	Unresolved:10:100.00%:10.0000,RefResolved:10:100.00%:10.0000,AltResolved:16:100.00%:16.0000
Brazil	NC_004162.2	5845	Unresolved:10:90.91%:0.9091,RefResolved:10:90.91%:0.9091,AltResolved:61:75.71%:0.8714
Brazil	NC_004162.2	5956	Unresolved:16:100.00%:16.0000,RefResolved:16:100.00%:16.0000,AltResolved:16:100.00%:16.0000
Brazil	NC_004162.2	5966	Unresolved:10:100.00%:10.0000,RefResolved:10:100.00%:10.0000,AltResolved:75:100.00%:75.0000
Brazil	NC_004162.2	6015	Unresolved:12:100.00%:12.0000,RefResolved:12:100.00%:0.6667,AltResolved:269:100.00%:269.0000
Brazil	NC_004162.2	6016	Unresolved:12:100.00%:2.4000,RefResolved:12:100.00%:2.0000,AltResolved:269:100.00%:53.8000
Brazil	NC_004162.2	6017	Unresolved:10:100.00%:5.0000,RefResolved:10:100.00%:2.5000,AltResolved:270:100.00%:135.0000
Brazil	NC_004162.2	6050	Unresolved:46:100.00%:46.0000,RefResolved:46:100.00%:46.0000,AltResolved:76:100.00%:76.0000
Brazil	NC_004162.2	6088	Unresolved:43:100.00%:43.0000,RefResolved:43:100.00%:43.0000,AltResolved:46:100.00%:46.0000
Brazil	NC_004162.2	6094	Unresolved:28:100.00%:14.0000,RefResolved:28:100.00%:28.0000,AltResolved:315:100.00%:315.0000
Brazil	NC_004162.2	6100	Unresolved:10:63.64%:0.9091,RefResolved:10:63.64%:0.9091
Brazil	NC_004162.2	6127	Unresolved:14:100.00%:1.5556,RefResolved:14:100.00%:1.0769,AltResolved:311:100.00%:34.5556
Brazil	NC_004162.2	6139	Unresolved:53:100.00%:17.6667,RefResolved:53:100.00%:17.6667,AltResolved:56:100.00%:18.6667
Brazil	NC_004162.2	6141	Unresolved:19:100.00%:0.7600,AltResolved:320:92.68%:0.5203
Brazil	NC_004162.2	6143	Unresolved:40:100.00%:40.0000,RefResolved:40:100.00%:10.0000,AltResolved:338:100.00%:338.0000
Brazil	NC_004162.2	6145	Unresolved:110:100.00%:36.6667,RefResolved:110:100.00%:36.6667,AltResolved:126:100.00%:42.0000
Brazil	NC_004162.2	6149	Unresolved:10:100.00%:1.4286,RefResolved:10:100.00%:10.0000,AltResolved:336:93.76%:0.5989
Brazil	NC_004162.2	6150	Unresolved:10:100.00%:10.0000,RefResolved:10:100.00%:10.0000,AltResolved:330:100.00%:330.0000
Brazil	NC_004162.2	6172	Unresolved:10:100.00%:10.0000,RefResolved:10:100.00%:10.0000,AltResolved:181:100.00%:181.0000
Brazil	NC_004162.2	6202	Unresolved:21:100.00%:21.0000,RefResolved:21:100.00%:21.0000,AltResolved:26:100.00%:26.0000
Brazil	NC_004162.2	6211	Unresolved:10:100.00%:10.0000,RefResolved:10:100.00%:2.5000,AltResolved:168:100.00%:33.6000
Brazil	NC_004162.2	6229	Unresolved:16:75.00%:4.0000,RefResolved:16:75.00%:4.0000,AltResolved:186:75.00%:46.5000
Brazil	NC_004162.2	6415	Unresolved:10:100.00%:10.0000,RefResolved:10:84.62%:0.7692,AltResolved:76:85.71%:5.4286
Brazil	NC_004162.2	6452	Unresolved:20:71.43%:0.9524,RefResolved:20:68.18%:0.9091
Brazil	NC_004162.2	6520	Unresolved:17:100.00%:0.5862,RefResolved:17:100.00%:0.5862
Brazil	NC_004162.2	6559	Unresolved:12:100.00%:12.0000,RefResolved:12:100.00%:12.0000,AltResolved:46:100.00%:46.0000
Brazil	NC_004162.2	6664	Unresolved:33:100.00%:0.5410,AltResolved:74:77.52%:0.5736
Brazil	NC_004162.2	6665	Unresolved:16:100.00%:16.0000,AltResolved:58:72.64%:0.5472
Brazil	NC_004162.2	6866	Unresolved:14:100.00%:3.5000,RefResolved:14:100.00%:3.5000,AltResolved:121:100.00%:30.2500
Brazil	NC_004162.2	6910	Unresolved:15:100.00%:3.0000,RefResolved:15:100.00%:3.0000,AltResolved:143:100.00%:28.6000
Brazil	NC_004162.2	6989	Unresolved:13:100.00%:13.0000,RefResolved:13:100.00%:13.0000,AltResolved:35:100.00%:35.0000
Brazil	NC_004162.2	7028	Unresolved:10:63.64%:0.9091,RefResolved:10:63.64%:0.9091
Brazil	NC_004162.2	7048	Unresolved:14:100.00%:14.0000,RefResolved:14:100.00%:14.0000,AltResolved:14:100.00%:14.0000
Brazil	NC_004162.2	7107	Unresolved:55:100.00%:27.5000,RefResolved:55:100.00%:27.5000,AltResolved:70:100.00%:35.0000
Brazil	NC_004162.2	7171	Unresolved:12:100.00%:0.8000,RefResolved:12:100.00%:0.6667,AltResolved:66:69.89%:0.7097
Brazil	NC_004162.2	7207	Unresolved:13:100.00%:6.5000,RefResolved:13:100.00%:6.5000,AltResolved:13:100.00%:6.5000
Brazil	NC_004162.2	7387	Unresolved:17:100.00%:3.4000,RefResolved:17:71.43%:2.4286,AltResolved:54:100.00%:10.8000
Brazil	NC_004162.2	7393	Unresolved:44:100.00%:44.0000,RefResolved:44:100.00%:44.0000,AltResolved:92:100.00%:92.0000
Brazil	NC_004162.2	7435	Unresolved:10:100.00%:10.0000,RefResolved:10:100.00%:10.0000,AltResolved:46:100.00%:46.0000
Brazil	NC_004162.2	7510	Unresolved:10:100.00%:0.5000,RefResolved:10:100.00%:0.5000,AltResolved:205:100.00%:10.2500
Brazil	NC_004162.2	7540	Unresolved:35:100.00%:35.0000,RefResolved:35:100.00%:35.0000,AltResolved:36:100.00%:36.0000
Brazil	NC_004162.2	7554	Unresolved:33:100.00%:33.0000,RefResolved:33:100.00%:33.0000,AltResolved:185:100.00%:185.0000
Brazil	NC_004162.2	7647	Unresolved:45:66.67%:15.0000,RefResolved:45:66.67%:15.0000,AltResolved:64:66.67%:21.3333
Brazil	NC_004162.2	7668	Unresolved:22:100.00%:22.0000,RefResolved:22:100.00%:22.0000,AltResolved:22:100.00%:22.0000
Brazil	NC_004162.2	7680	Unresolved:37:94.59%:1.0000,RefResolved:37:95.74%:0.7872,AltResolved:57:94.59%:1.5405
Brazil	NC_004162.2	7681	Unresolved:15:100.00%:7.5000,RefResolved:15:100.00%:7.5000,AltResolved:170:100.00%:85.0000
Brazil	NC_004162.2	7682	Unresolved:17:100.00%:17.0000,RefResolved:17:100.00%:17.0000,AltResolved:172:100.00%:172.0000
Brazil	NC_004162.2	7683	Unresolved:21:100.00%:21.0000,RefResolved:21:100.00%:21.0000,AltResolved:170:100.00%:170.0000
Brazil	NC_004162.2	7737	Unresolved:11:100.00%:11.0000,RefResolved:11:75.00%:1.3750,AltResolved:76:100.00%:3.3043
Brazil	NC_004162.2	7758	Unresolved:15:100.00%:15.0000,RefResolved:15:100.00%:15.0000,AltResolved:86:100.00%:86.0000
Brazil	NC_004162.2	7806	Unresolved:10:95.00%:0.5000,RefResolved:10:95.00%:0.5000,AltResolved:61:84.27%:0.6854
Brazil	NC_004162.2	7812	Unresolved:21:100.00%:21.0000,RefResolved:21:100.00%:21.0000,AltResolved:34:100.00%:34.0000
Brazil	NC_004162.2	7878	Unresolved:17:100.00%:17.0000,RefResolved:17:100.00%:0.5312,AltResolved:89:91.34%:0.7008
Brazil	NC_004162.2	7923	Unresolved:18:100.00%:18.0000,RefResolved:18:100.00%:18.0000,AltResolved:29:100.00%:29.0000
Brazil	NC_004162.2	8206	Unresolved:12:100.00%:0.8571,RefResolved:12:100.00%:0.8571,AltResolved:86:69.16%:0.8037
Brazil	NC_004162.2	8207	Unresolved:13:100.00%:0.8125,RefResolved:13:100.00%:0.8125,AltResolved:86:71.30%:0.7963
Brazil	NC_004162.2	8319	Unresolved:14:100.00%:0.6364,RefResolved:14:100.00%:0.6364,AltResolved:72:69.57%:0.7826
Brazil	NC_004162.2	8355	Unresolved:11:100.00%:0.6875,RefResolved:11:100.00%:0.6875,AltResolved:68:64.63%:0.8293
Brazil	NC_004162.2	8411	Unresolved:10:100.00%:5.0000,RefResolved:10:100.00%:5.0000,AltResolved:69:100.00%:34.5000
Brazil	NC_004162.2	8412	Unresolved:14:100.00%:1.0769,RefResolved:14:100.00%:1.0769,AltResolved:72:100.00%:5.5385
Brazil	NC_004162.2	8418	Unresolved:99:100.00%:99.0000,RefResolved:99:100.00%:99.0000,AltResolved:137:100.00%:137.0000
Brazil	NC_004162.2	8435	Unresolved:20:100.00%:20.0000,RefResolved:20:100.00%:20.0000,AltResolved:42:100.00%:42.0000
Brazil	NC_004162.2	8442	Unresolved:38:92.00%:0.7600,RefResolved:38:92.00%:0.7600,AltResolved:58:92.00%:1.1600
Brazil	NC_004162.2	8526	Unresolved:10:100.00%:5.0000,RefResolved:10:66.67%:3.3333,AltResolved:113:100.00%:56.5000
Brazil	NC_004162.2	8529	Unresolved:11:70.00%:0.5500,RefResolved:11:70.00%:0.5500,AltResolved:120:77.55%:0.6122
Brazil	NC_004162.2	8544	Unresolved:14:100.00%:7.0000,RefResolved:14:100.00%:7.0000,AltResolved:35:100.00%:17.5000
Brazil	NC_004162.2	8637	Unresolved:40:100.00%:40.0000,RefResolved:40:80.52%:0.5195,AltResolved:155:100.00%:155.0000
Brazil	NC_004162.2	8641	Unresolved:17:75.00%:4.2500,RefResolved:17:75.00%:4.2500,AltResolved:37:75.00%:9.2500
Brazil	NC_004162.2	8703	Unresolved:35:100.00%:35.0000,RefResolved:35:100.00%:35.0000,AltResolved:35:100.00%:35.0000
Brazil	NC_004162.2	8817	Unresolved:10:100.00%:3.3333,RefResolved:10:100.00%:3.3333,AltResolved:133:100.00%:44.3333
Brazil	NC_004162.2	8904	Unresolved:28:100.00%:28.0000,RefResolved:28:100.00%:28.0000,AltResolved:54:100.00%:54.0000
Brazil	NC_004162.2	8905	Unresolved:18:100.00%:18.0000,RefResolved:18:100.00%:18.0000,AltResolved:148:100.00%:148.0000
Brazil	NC_004162.2	8907	Unresolved:13:100.00%:6.5000,RefResolved:13:100.00%:6.5000,AltResolved:143:100.00%:71.5000
Brazil	NC_004162.2	8908	Unresolved:12:100.00%:6.0000,RefResolved:12:100.00%:4.0000,AltResolved:142:100.00%:71.0000
Brazil	NC_004162.2	8909	Unresolved:10:100.00%:0.5882,RefResolved:10:100.00%:0.5882,AltResolved:137:89.11%:0.6782
Brazil	NC_004162.2	8945	Unresolved:10:100.00%:10.0000,RefResolved:10:77.78%:1.1111,AltResolved:75:100.00%:75.0000
Brazil	NC_004162.2	8978	Unresolved:10:100.00%:10.0000,RefResolved:10:100.00%:10.0000,AltResolved:75:100.00%:75.0000
Brazil	NC_004162.2	9020	Unresolved:10:100.00%:1.1111,RefResolved:10:100.00%:1.1111,AltResolved:10:100.00%:1.1111
Brazil	NC_004162.2	9205	Unresolved:10:100.00%:10.0000,RefResolved:10:100.00%:10.0000,AltResolved:86:100.00%:86.0000
Brazil	NC_004162.2	9207	Unresolved:27:100.00%:6.7500,RefResolved:27:75.00%:6.7500,AltResolved:104:75.00%:26.0000
Brazil	NC_004162.2	9237	Unresolved:12:100.00%:12.0000,RefResolved:12:100.00%:12.0000,AltResolved:87:100.00%:87.0000
Brazil	NC_004162.2	9285	Unresolved:148:100.00%:148.0000,RefResolved:148:100.00%:148.0000,AltResolved:155:100.00%:155.0000
Brazil	NC_004162.2	9339	Unresolved:21:83.33%:0.8750,RefResolved:21:83.33%:0.8750,AltResolved:106:90.68%:0.6584
Brazil	NC_004162.2	9405	Unresolved:16:100.00%:16.0000,RefResolved:16:100.00%:16.0000,AltResolved:99:100.00%:99.0000
Brazil	NC_004162.2	9438	Unresolved:19:100.00%:6.3333,RefResolved:19:100.00%:6.3333,AltResolved:32:100.00%:10.6667
Brazil	NC_004162.2	9459	Unresolved:10:100.00%:10.0000,RefResolved:10:100.00%:10.0000,AltResolved:22:100.00%:22.0000
Brazil	NC_004162.2	9610	Unresolved:21:100.00%:7.0000,RefResolved:21:100.00%:7.0000,AltResolved:22:100.00%:7.3333
Brazil	NC_004162.2	9738	Unresolved:16:100.00%:8.0000,RefResolved:16:100.00%:8.0000,AltResolved:16:100.00%:8.0000
Brazil	NC_004162.2	9754	Unresolved:11:100.00%:5.5000,RefResolved:11:100.00%:5.5000,AltResolved:85:100.00%:42.5000
Brazil	NC_004162.2	9756	Unresolved:12:100.00%:12.0000,RefResolved:12:100.00%:1.0909,AltResolved:89:100.00%:89.0000
Brazil	NC_004162.2	9924	Unresolved:14:100.00%:14.0000,AltResolved:89:80.88%:0.6544
Brazil	NC_004162.2	9964	Unresolved:89:100.00%:44.5000,RefResolved:89:100.00%:44.5000,AltResolved:165:100.00%:82.5000
Brazil	NC_004162.2	10110	Unresolved:27:94.59%:0.7297,RefResolved:27:94.59%:0.7297,AltResolved:106:84.05%:0.6503
Brazil	NC_004162.2	10155	Unresolved:14:100.00%:14.0000,RefResolved:14:100.00%:14.0000,AltResolved:36:100.00%:36.0000
Brazil	NC_004162.2	10197	Unresolved:65:100.00%:32.5000,AltResolved:131:86.86%:0.5551
Brazil	NC_004162.2	10437	Unresolved:15:100.00%:15.0000,RefResolved:15:100.00%:2.5000,AltResolved:40:100.00%:40.0000
Brazil	NC_004162.2	10441	Unresolved:11:100.00%:1.0000,RefResolved:11:100.00%:0.8462,AltResolved:161:81.48%:0.6626
Brazil	NC_004162.2	10445	Unresolved:16:100.00%:0.7273,RefResolved:16:100.00%:0.6667,AltResolved:160:82.26%:0.6452
Brazil	NC_004162.2	10539	Unresolved:11:100.00%:11.0000,RefResolved:11:100.00%:11.0000,AltResolved:65:100.00%:65.0000
Brazil	NC_004162.2	10625	Unresolved:21:100.00%:0.8400,RefResolved:21:100.00%:0.8400,AltResolved:61:100.00%:2.4400
Brazil	NC_004162.2	10746	Unresolved:11:100.00%:11.0000,RefResolved:11:100.00%:11.0000,AltResolved:11:100.00%:11.0000
Brazil	NC_004162.2	10848	Unresolved:17:100.00%:17.0000,RefResolved:17:100.00%:17.0000,AltResolved:97:100.00%:97.0000
Brazil	NC_004162.2	10896	Unresolved:30:100.00%:30.0000,RefResolved:30:100.00%:0.5556,AltResolved:140:60.38%:0.6604
Brazil	NC_004162.2	10899	Unresolved:12:100.00%:12.0000,RefResolved:12:100.00%:12.0000,AltResolved:116:100.00%:116.0000
Brazil	NC_004162.2	10914	Unresolved:14:100.00%:14.0000,RefResolved:14:100.00%:14.0000,AltResolved:119:100.00%:119.0000
Brazil	NC_004162.2	11040	Unresolved:10:100.00%:10.0000,RefResolved:10:100.00%:10.0000,AltResolved:175:100.00%:175.0000
Brazil	NC_004162.2	11301	Unresolved:137:100.00%:27.4000,RefResolved:137:100.00%:27.4000,AltResolved:381:100.00%:76.2000
Brazil	NC_004162.2	11303	Unresolved:25:100.00%:12.5000,RefResolved:25:100.00%:8.3333,AltResolved:617:100.00%:308.5000
Brazil	NC_004162.2	11306	Unresolved:22:100.00%:22.0000,RefResolved:22:100.00%:1.2222,AltResolved:569:100.00%:33.4706
Brazil	NC_004162.2	11310	Unresolved:11:100.00%:2.2000,RefResolved:11:100.00%:0.6471,AltResolved:502:100.00%:100.4000
Brazil	NC_004162.2	11320	Unresolved:32:100.00%:32.0000,RefResolved:32:100.00%:32.0000,AltResolved:146:100.00%:146.0000
Brazil	NC_004162.2	11360	Unresolved:27:100.00%:27.0000,RefResolved:27:100.00%:13.5000,AltResolved:74:100.00%:74.0000
Brazil	NC_004162.2	11395	Unresolved:14:100.00%:14.0000,RefResolved:14:100.00%:14.0000,AltResolved:238:100.00%:238.0000
Brazil	NC_004162.2	11396	Unresolved:11:100.00%:11.0000,RefResolved:11:100.00%:11.0000,AltResolved:245:100.00%:245.0000
Brazil	NC_004162.2	11436	Unresolved:15:100.00%:3.0000,RefResolved:15:100.00%:5.0000,AltResolved:355:100.00%:177.5000
Brazil	NC_004162.2	11439	Unresolved:18:100.00%:9.0000,RefResolved:18:100.00%:2.2500,AltResolved:359:100.00%:179.5000
Brazil	NC_004162.2	11461	Unresolved:14:66.67%:4.6667,RefResolved:14:66.67%:1.5556,AltResolved:349:66.67%:116.3333
Brazil	NC_004162.2	11483	Unresolved:18:100.00%:18.0000,RefResolved:18:100.00%:18.0000,AltResolved:288:100.00%:288.0000
Brazil	NC_004162.2	11565	Unresolved:15:100.00%:15.0000,RefResolved:15:100.00%:7.5000,AltResolved:35:100.00%:35.0000
Brazil	NC_004162.2	11571	Unresolved:17:100.00%:17.0000,AltResolved:35:100.00%:35.0000
Brazil	NC_004162.2	11626	Unresolved:10:100.00%:0.9091,RefResolved:10:100.00%:0.9091,AltResolved:253:100.00%:28.1111
Brazil	NC_004162.2	11627	Unresolved:15:100.00%:15.0000,RefResolved:15:100.00%:0.7500,AltResolved:178:100.00%:9.8889
Brazil	NC_004162.2	11651	Unresolved:15:100.00%:15.0000,RefResolved:15:100.00%:15.0000,AltResolved:161:100.00%:161.0000
Brazil	NC_004162.2	11655	Unresolved:12:100.00%:12.0000,RefResolved:12:100.00%:6.0000,AltResolved:145:100.00%:48.3333
Brazil	NC_004162.2	11656	Unresolved:12:100.00%:12.0000,RefResolved:12:100.00%:1.7143,AltResolved:129:100.00%:18.4286
Brazil	NC_004162.2	11657	Unresolved:10:100.00%:10.0000,AltResolved:256:100.00%:23.2727
Brazil	NC_004162.2	11667	Unresolved:12:100.00%:1.5000,RefResolved:12:100.00%:1.3333,AltResolved:105:100.00%:13.1250
Brazil	NC_004162.2	11789	Unresolved:11:100.00%:5.5000,AltResolved:245:100.00%:122.5000
Brazil	NC_004162.2	11807	Unresolved:10:100.00%:5.0000,RefResolved:10:87.50%:1.2500,AltResolved:187:100.00%:93.5000
Brazil	NC_004162.2	11822	Unresolved:10:100.00%:10.0000,RefResolved:10:100.00%:5.0000,AltResolved:128:100.00%:128.0000
India	NC_004162.2	10	Unresolved:10:100.00%:10.0000,AltResolved:191:100.00%:191.0000
India	NC_004162.2	68	Unresolved:14:100.00%:1.2727,RefResolved:14:100.00%:0.8235,AltResolved:220:100.00%:20.0000
India	NC_004162.2	604	Unresolved:11:100.00%:11.0000,RefResolved:11:100.00%:11.0000,AltResolved:215:100.00%:215.0000
India	NC_004162.2	799	Unresolved:12:100.00%:4.0000,RefResolved:12:100.00%:4.0000,AltResolved:66:100.00%:22.0000
India	NC_004162.2	884	Unresolved:10:100.00%:5.0000,RefResolved:10:100.00%:5.0000,AltResolved:47:100.00%:23.5000
India	NC_004162.2	1016	Unresolved:30:75.00%:1.5000,RefResolved:30:75.00%:1.5000
India	NC_004162.2	1186	Unresolved:12:100.00%:12.0000,RefResolved:12:100.00%:12.0000,AltResolved:44:100.00%:44.0000
India	NC_004162.2	1775	Unresolved:14:100.00%:14.0000,RefResolved:14:100.00%:14.0000,AltResolved:241:100.00%:241.0000
India	NC_004162.2	2008	Unresolved:12:100.00%:12.0000,RefResolved:12:100.00%:12.0000,AltResolved:12:100.00%:12.0000
India	NC_004162.2	2959	Unresolved:15:100.00%:15.0000,RefResolved:15:100.00%:15.0000,AltResolved:15:100.00%:15.0000
India	NC_004162.2	3100	Unresolved:18:100.00%:18.0000,RefResolved:18:100.00%:18.0000,AltResolved:112:100.00%:112.0000
India	NC_004162.2	3580	Unresolved:11:100.00%:11.0000,RefResolved:11:100.00%:11.0000,AltResolved:138:100.00%:138.0000
India	NC_004162.2	3673	Unresolved:11:100.00%:11.0000,RefResolved:11:100.00%:11.0000,AltResolved:12:100.00%:12.0000
India	NC_004162.2	4555	Unresolved:68:100.00%:22.6667,RefResolved:68:100.00%:22.6667,AltResolved:86:100.00%:28.6667
India	NC_004162.2	5053	Unresolved:12:100.00%:12.0000,RefResolved:12:100.00%:12.0000,AltResolved:81:100.00%:81.0000
India	NC_004162.2	5098	Unresolved:31:100.00%:31.0000,RefResolved:31:100.00%:31.0000,AltResolved:107:100.00%:107.0000
India	NC_004162.2	5125	Unresolved:13:100.00%:13.0000,RefResolved:13:100.00%:13.0000,AltResolved:79:100.00%:79.0000
India	NC_004162.2	5337	Unresolved:10:100.00%:10.0000,RefResolved:10:100.00%:10.0000,AltResolved:98:100.00%:98.0000
India	NC_004162.2	5421	Unresolved:17:100.00%:17.0000,RefResolved:17:100.00%:17.0000,AltResolved:147:100.00%:147.0000
India	NC_004162.2	5626	Unresolved:102:100.00%:102.0000,RefResolved:102:100.00%:102.0000,AltResolved:211:100.00%:211.0000
India	NC_004162.2	5645	Unresolved:71:100.00%:71.0000,RefResolved:71:100.00%:71.0000,AltResolved:72:100.00%:72.0000
India	NC_004162.2	5758	Unresolved:16:100.00%:2.6667,RefResolved:16:100.00%:2.6667,AltResolved:61:100.00%:10.1667
India	NC_004162.2	5942	Unresolved:17:100.00%:17.0000,RefResolved:17:100.00%:17.0000,AltResolved:22:100.00%:22.0000
India	NC_004162.2	6520	Unresolved:17:100.00%:17.0000,RefResolved:17:100.00%:17.0000,AltResolved:63:100.00%:63.0000
India	NC_004162.2	7164	Unresolved:21:100.00%:21.0000,RefResolved:21:100.00%:21.0000,AltResolved:21:100.00%:21.0000
India	NC_004162.2	7222	Unresolved:11:100.00%:3.6667,RefResolved:11:100.00%:3.6667,AltResolved:19:75.00%:4.7500
India	NC_004162.2	7225	Unresolved:18:100.00%:6.0000,RefResolved:18:100.00%:6.0000,AltResolved:59:100.00%:19.6667
India	NC_004162.2	7480	Unresolved:227:100.00%:227.0000,RefResolved:227:100.00%:227.0000,AltResolved:303:100.00%:303.0000
India	NC_004162.2	7599	Unresolved:14:100.00%:14.0000,RefResolved:14:100.00%:14.0000,AltResolved:20:100.00%:20.0000
India	NC_004162.2	8762	Unresolved:108:100.00%:108.0000,RefResolved:108:100.00%:108.0000,AltResolved:121:100.00%:121.0000
India	NC_004162.2	8811	Unresolved:25:100.00%:25.0000,RefResolved:25:100.00%:25.0000,AltResolved:25:100.00%:25.0000
India	NC_004162.2	9036	Unresolved:13:100.00%:13.0000,RefResolved:13:100.00%:13.0000,AltResolved:76:100.00%:76.0000
India	NC_004162.2	9082	Unresolved:16:100.00%:16.0000,RefResolved:16:100.00%:16.0000,AltResolved:16:100.00%:16.0000
India	NC_004162.2	9123	Unresolved:14:100.00%:14.0000,RefResolved:14:100.00%:14.0000,AltResolved:14:100.00%:14.0000
India	NC_004162.2	9339	Unresolved:21:100.00%:21.0000,RefResolved:21:100.00%:21.0000,AltResolved:106:100.00%:106.0000
India	NC_004162.2	9588	Unresolved:20:100.00%:20.0000,RefResolved:20:100.00%:10.0000,AltResolved:21:100.00%:21.0000
India	NC_004162.2	10078	Unresolved:15:100.00%:15.0000,RefResolved:15:100.00%:15.0000,AltResolved:16:100.00%:16.0000
India	NC_004162.2	10314	Unresolved:17:100.00%:17.0000,RefResolved:17:100.00%:17.0000,AltResolved:40:100.00%:40.0000
India	NC_004162.2	10625	Unresolved:21:100.00%:21.0000,RefResolved:21:100.00%:21.0000,AltResolved:61:100.00%:61.0000
India	NC_004162.2	11073	Unresolved:17:100.00%:8.5000,RefResolved:17:100.00%:8.5000,AltResolved:155:100.00%:77.5000
India	NC_004162.2	11421	Unresolved:11:61.54%:0.8462,RefResolved:11:66.67%:0.7333
India	NC_004162.2	11437	Unresolved:11:73.68%:0.5789,AltResolved:359:60.87%:15.6087
India	NC_004162.2	11461	Unresolved:14:100.00%:7.0000,RefResolved:14:100.00%:7.0000,AltResolved:349:100.00%:174.5000
India	NC_004162.2	11571	Unresolved:17:100.00%:17.0000,RefResolved:17:100.00%:17.0000,AltResolved:35:100.00%:35.0000
India	NC_004162.2	11807	Unresolved:10:85.71%:1.4286,RefResolved:10:62.50%:0.6250
Japan	NC_004162.2	16	Unresolved:24:100.00%:24.0000,AltResolved:325:100.00%:325.0000
Japan	NC_004162.2	5581	Unresolved:11:100.00%:11.0000,RefResolved:11:100.00%:11.0000,AltResolved:129:100.00%:129.0000
Japan	NC_004162.2	7164	Unresolved:21:76.19%:1.0000,RefResolved:21:76.19%:1.0000,AltResolved:21:76.19%:1.0000
Japan	NC_004162.2	8208	Unresolved:17:100.00%:17.0000,RefResolved:17:100.00%:17.0000,AltResolved:17:100.00%:17.0000
LaReunion	NC_004162.2	121	Unresolved:60:100.00%:60.0000,RefResolved:60:100.00%:60.0000,AltResolved:388:100.00%:388.0000
LaReunion	NC_004162.2	1555	Unresolved:57:100.00%:57.0000,RefResolved:57:100.00%:57.0000,AltResolved:256:100.00%:256.0000
LaReunion	NC_004162.2	1699	Unresolved:40:100.00%:40.0000,RefResolved:40:100.00%:40.0000,AltResolved:174:100.00%:174.0000
LaReunion	NC_004162.2	1855	Unresolved:19:100.00%:19.0000,RefResolved:19:100.00%:6.3333,AltResolved:151:100.00%:151.0000
LaReunion	NC_004162.2	2416	Unresolved:12:100.00%:12.0000,RefResolved:12:100.00%:12.0000,AltResolved:51:100.00%:51.0000
LaReunion	NC_004162.2	3077	Unresolved:22:66.67%:7.3333,RefResolved:22:66.67%:7.3333,AltResolved:74:66.67%:24.6667
LaReunion	NC_004162.2	3367	Unresolved:25:100.00%:12.5000,RefResolved:25:100.00%:12.5000,AltResolved:123:100.00%:61.5000
LaReunion	NC_004162.2	3705	Unresolved:13:100.00%:13.0000,RefResolved:13:100.00%:13.0000,AltResolved:115:100.00%:115.0000
LaReunion	NC_004162.2	3922	Unresolved:11:100.00%:11.0000,RefResolved:11:100.00%:11.0000,AltResolved:11:100.00%:11.0000
LaReunion	NC_004162.2	5080	Unresolved:45:100.00%:45.0000,RefResolved:45:100.00%:45.0000,AltResolved:96:100.00%:96.0000
LaReunion	NC_004162.2	5237	Unresolved:18:100.00%:18.0000,RefResolved:18:100.00%:18.0000,AltResolved:112:100.00%:112.0000
LaReunion	NC_004162.2	5621	Unresolved:14:100.00%:7.0000,RefResolved:14:100.00%:7.0000,AltResolved:115:66.67%:38.3333
LaReunion	NC_004162.2	6015	Unresolved:12:100.00%:12.0000,RefResolved:12:100.00%:12.0000,AltResolved:269:100.00%:269.0000
LaReunion	NC_004162.2	6017	Unresolved:10:100.00%:5.0000,RefResolved:10:100.00%:5.0000,AltResolved:270:100.00%:135.0000
LaReunion	NC_004162.2	6766	Unresolved:17:100.00%:8.5000,RefResolved:17:100.00%:8.5000,AltResolved:115:100.00%:57.5000
LaReunion	NC_004162.2	6826	Unresolved:17:100.00%:17.0000,RefResolved:17:100.00%:17.0000,AltResolved:36:100.00%:36.0000
LaReunion	NC_004162.2	7271	Unresolved:91:100.00%:91.0000,RefResolved:91:100.00%:45.5000,AltResolved:150:100.00%:150.0000
LaReunion	NC_004162.2	7635	Unresolved:10:100.00%:10.0000,RefResolved:10:100.00%:10.0000,AltResolved:25:100.00%:25.0000
LaReunion	NC_004162.2	7749	Unresolved:87:100.00%:87.0000,RefResolved:87:100.00%:87.0000,AltResolved:154:100.00%:154.0000
LaReunion	NC_004162.2	8355	Unresolved:11:66.67%:3.6667,RefResolved:11:66.67%:3.6667,AltResolved:68:66.67%:22.6667
LaReunion	NC_004162.2	8784	Unresolved:35:100.00%:11.6667,RefResolved:35:100.00%:11.6667,AltResolved:35:100.00%:11.6667
LaReunion	NC_004162.2	8865	Unresolved:28:100.00%:14.0000,RefResolved:28:100.00%:14.0000,AltResolved:28:100.00%:14.0000
LaReunion	NC_004162.2	9153	Unresolved:15:100.00%:15.0000,RefResolved:15:100.00%:15.0000,AltResolved:95:100.00%:95.0000
LaReunion	NC_004162.2	9203	Unresolved:14:100.00%:14.0000,RefResolved:14:100.00%:14.0000,AltResolved:93:100.00%:93.0000
LaReunion	NC_004162.2	9278	Unresolved:11:100.00%:5.5000,RefResolved:11:100.00%:5.5000,AltResolved:88:100.00%:44.0000
LaReunion	NC_004162.2	9642	Unresolved:14:66.67%:4.6667,RefResolved:14:66.67%:4.6667,AltResolved:58:66.67%:19.3333
LaReunion	NC_004162.2	9738	Unresolved:16:100.00%:5.3333,RefResolved:16:100.00%:5.3333,AltResolved:16:100.00%:5.3333
LaReunion	NC_004162.2	9831	Unresolved:15:100.00%:0.6522,RefResolved:15:100.00%:0.6522,AltResolved:92:100.00%:4.0000
LaReunion	NC_004162.2	9846	Unresolved:70:100.00%:70.0000,RefResolved:70:100.00%:70.0000,AltResolved:92:100.00%:92.0000
LaReunion	NC_004162.2	10746	Unresolved:11:100.00%:11.0000,RefResolved:11:100.00%:11.0000,AltResolved:11:100.00%:11.0000
LaReunion	NC_004162.2	10906	Unresolved:15:100.00%:15.0000,RefResolved:15:100.00%:15.0000,AltResolved:95:100.00%:95.0000
USA	NC_004162.2	163	Unresolved:35:100.00%:35.0000,RefResolved:35:100.00%:35.0000,AltResolved:94:100.00%:94.0000
USA	NC_004162.2	834	Unresolved:61:100.00%:61.0000,RefResolved:61:100.00%:61.0000,AltResolved:129:100.00%:129.0000
USA	NC_004162.2	1546	Unresolved:10:100.00%:5.0000,RefResolved:10:100.00%:5.0000,AltResolved:118:100.00%:59.0000
USA	NC_004162.2	5419	Unresolved:12:100.00%:12.0000,RefResolved:12:100.00%:12.0000,AltResolved:12:100.00%:12.0000
USA	NC_004162.2	5460	Unresolved:13:100.00%:13.0000,RefResolved:13:100.00%:13.0000,AltResolved:13:100.00%:13.0000
USA	NC_004162.2	6505	Unresolved:10:70.00%:1.0000,RefResolved:10:70.00%:1.0000
USA	NC_004162.2	7222	Unresolved:11:100.00%:11.0000,RefResolved:11:100.00%:11.0000,AltResolved:19:100.00%:19.0000
USA	NC_004162.2	7629	Unresolved:11:100.00%:0.8462,RefResolved:11:100.00%:0.8462,AltResolved:184:100.00%:14.1538
USA	NC_004162.2	9036	Unresolved:13:100.00%:13.0000,RefResolved:13:100.00%:13.0000,AltResolved:76:100.00%:76.0000
USA	NC_004162.2	11596	Unresolved:10:100.00%:10.0000,RefResolved:10:100.00%:10.0000,AltResolved:272:100.00%:272.0000
USA	NC_004162.2	11822	Unresolved:10:75.00%:2.5000,AltResolved:128:75.00%:32.0000
Singapore	NC_004162.2	280	Unresolved:10:100.00%:10.0000,RefResolved:10:100.00%:10.0000,AltResolved:270:100.00%:270.0000
Singapore	NC_004162.2	11536	Unresolved:19:100.00%:9.5000,RefResolved:19:100.00%:9.5000,AltResolved:289:100.00%:144.5000
France	NC_004162.2	676	Unresolved:10:100.00%:3.3333,RefResolved:10:100.00%:3.3333,AltResolved:77:100.00%:25.6667
France	NC_004162.2	6172	Unresolved:10:100.00%:10.0000,RefResolved:10:100.00%:10.0000,AltResolved:181:100.00%:181.0000
UnitedKingdom	NC_004162.2	676	Unresolved:10:100.00%:10.0000,RefResolved:10:100.00%:10.0000,AltResolved:77:100.00%:77.0000
UnitedKingdom	NC_004162.2	10110	Unresolved:27:100.00%:27.0000,RefResolved:27:100.00%:27.0000,AltResolved:106:100.00%:106.0000
UnitedKingdom	NC_004162.2	10623	Unresolved:10:100.00%:5.0000,RefResolved:10:100.00%:5.0000,AltResolved:13:100.00%:6.5000
UnitedKingdom	NC_004162.2	11241	Unresolved:14:100.00%:4.6667,RefResolved:14:100.00%:3.5000,AltResolved:54:100.00%:18.0000
Malaysia	NC_004162.2	817	Unresolved:11:100.00%:1.3750,RefResolved:11:100.00%:1.3750,AltResolved:130:100.00%:16.2500
Malaysia	NC_004162.2	5185	Unresolved:30:66.67%:10.0000,RefResolved:30:66.67%:10.0000,AltResolved:52:66.67%:17.3333
Malaysia	NC_004162.2	11013	Unresolved:20:100.00%:10.0000,RefResolved:20:100.00%:10.0000,AltResolved:167:100.00%:83.5000
Thailand	NC_004162.2	872	Unresolved:14:100.00%:14.0000,RefResolved:14:100.00%:14.0000,AltResolved:25:100.00%:25.0000
Thailand	NC_004162.2	1804	Unresolved:12:100.00%:12.0000,RefResolved:12:100.00%:12.0000,AltResolved:152:100.00%:152.0000
Thailand	NC_004162.2	4705	Unresolved:12:66.67%:2.0000,RefResolved:12:66.67%:2.0000,AltResolved:25:66.67%:4.1667
Thailand	NC_004162.2	4882	Unresolved:45:100.00%:11.2500,RefResolved:45:100.00%:11.2500,AltResolved:45:100.00%:11.2500
Thailand	NC_004162.2	5993	Unresolved:30:100.00%:30.0000,RefResolved:30:100.00%:30.0000,AltResolved:234:100.00%:234.0000
Thailand	NC_004162.2	6484	Unresolved:16:100.00%:16.0000,RefResolved:16:100.00%:16.0000,AltResolved:23:100.00%:23.0000
Thailand	NC_004162.2	8319	Unresolved:14:100.00%:14.0000,RefResolved:14:100.00%:14.0000,AltResolved:72:100.00%:72.0000
Thailand	NC_004162.2	9082	Unresolved:16:100.00%:16.0000,RefResolved:16:100.00%:16.0000,AltResolved:16:100.00%:16.0000
Thailand	NC_004162.2	10446	Unresolved:15:100.00%:15.0000,RefResolved:15:100.00%:15.0000,AltResolved:156:100.00%:156.0000
Thailand	NC_004162.2	11514	Unresolved:21:100.00%:21.0000,RefResolved:21:100.00%:21.0000,AltResolved:234:100.00%:234.0000
Kenya	NC_004162.2	8391	Unresolved:15:100.00%:15.0000,RefResolved:15:100.00%:15.0000,AltResolved:55:100.00%:55.0000
Kenya	NC_004162.2	11397	Unresolved:31:100.00%:31.0000,RefResolved:31:100.00%:31.0000,AltResolved:62:100.00%:62.0000
Kenya	NC_004162.2	11453	Unresolved:12:100.00%:6.0000,AltResolved:118:100.00%:19.6667
Kenya	NC_004162.2	11627	Unresolved:15:100.00%:15.0000,RefResolved:15:100.00%:5.0000,AltResolved:178:100.00%:178.0000
Kenya	NC_004162.2	11789	Unresolved:11:100.00%:11.0000,RefResolved:11:100.00%:5.5000,AltResolved:245:100.00%:245.0000
China	NC_004162.2	1201	Unresolved:158:100.00%:158.0000,RefResolved:158:100.00%:158.0000,AltResolved:183:100.00%:183.0000
China	NC_004162.2	1203	Unresolved:13:100.00%:6.5000,RefResolved:13:100.00%:6.5000,AltResolved:53:100.00%:26.5000
China	NC_004162.2	1223	Unresolved:14:100.00%:7.0000,RefResolved:14:100.00%:7.0000,AltResolved:14:100.00%:7.0000
China	NC_004162.2	1226	Unresolved:16:100.00%:8.0000,RefResolved:16:100.00%:8.0000,AltResolved:16:100.00%:8.0000
China	NC_004162.2	1917	Unresolved:11:100.00%:5.5000,RefResolved:11:100.00%:5.5000,AltResolved:236:100.00%:118.0000
China	NC_004162.2	5076	Unresolved:18:100.00%:18.0000,RefResolved:18:100.00%:18.0000,AltResolved:91:100.00%:91.0000
China	NC_004162.2	5125	Unresolved:13:100.00%:13.0000,RefResolved:13:100.00%:13.0000,AltResolved:79:100.00%:79.0000
China	NC_004162.2	5210	Unresolved:10:100.00%:5.0000,RefResolved:10:100.00%:5.0000,AltResolved:111:100.00%:55.5000
China	NC_004162.2	5449	Unresolved:10:100.00%:3.3333,RefResolved:10:100.00%:3.3333,AltResolved:141:100.00%:47.0000
China	NC_004162.2	5551	Unresolved:21:100.00%:21.0000,RefResolved:21:100.00%:21.0000,AltResolved:144:100.00%:144.0000
China	NC_004162.2	5758	Unresolved:16:75.00%:4.0000,RefResolved:16:75.00%:4.0000,AltResolved:61:75.00%:15.2500
China	NC_004162.2	5807	Unresolved:16:100.00%:16.0000,RefResolved:16:100.00%:16.0000,AltResolved:16:100.00%:16.0000
China	NC_004162.2	7510	Unresolved:10:75.00%:0.6250,RefResolved:10:75.00%:0.6250,AltResolved:205:75.00%:12.8125
China	NC_004162.2	8859	Unresolved:10:100.00%:10.0000,RefResolved:10:100.00%:10.0000,AltResolved:117:100.00%:117.0000
China	NC_004162.2	8945	Unresolved:10:100.00%:10.0000,RefResolved:10:100.00%:10.0000,AltResolved:75:100.00%:75.0000
China	NC_004162.2	9950	Unresolved:38:100.00%:38.0000,RefResolved:38:100.00%:38.0000,AltResolved:113:100.00%:113.0000
China	NC_004162.2	11123	Unresolved:23:100.00%:23.0000,RefResolved:23:100.00%:23.0000,AltResolved:55:100.00%:55.0000
China	NC_004162.2	11395	Unresolved:14:84.62%:1.0769,AltResolved:238:84.62%:18.3077
SriLanka	NC_004162.2	1596	Unresolved:33:66.67%:11.0000,RefResolved:33:66.67%:11.0000,AltResolved:35:66.67%:11.6667
SriLanka	NC_004162.2	8331	Unresolved:41:100.00%:41.0000,RefResolved:41:100.00%:41.0000,AltResolved:41:100.00%:41.0000
SriLanka	NC_004162.2	8587	Unresolved:75:100.00%:75.0000,RefResolved:75:100.00%:75.0000,AltResolved:76:100.00%:76.0000
SriLanka	NC_004162.2	8909	Unresolved:10:100.00%:10.0000,RefResolved:10:100.00%:10.0000,AltResolved:137:100.00%:137.0000
Belgium	NC_004162.2	2122	Unresolved:10:100.00%:1.2500,RefResolved:10:100.00%:1.2500,AltResolved:115:100.00%:14.3750
SaudiArabia	NC_004162.2	2251	Unresolved:13:100.00%:13.0000,RefResolved:13:100.00%:13.0000,AltResolved:191:100.00%:191.0000
SaudiArabia	NC_004162.2	5419	Unresolved:12:100.00%:12.0000,RefResolved:12:100.00%:12.0000,AltResolved:12:100.00%:12.0000
Sweden	NC_004162.2	6955	Unresolved:14:100.00%:3.5000,RefResolved:14:100.00%:3.5000,AltResolved:44:100.00%:11.0000
Mauritius	NC_004162.2	8178	Unresolved:13:100.00%:6.5000,RefResolved:13:100.00%:6.5000,AltResolved:43:100.00%:21.5000
Australia	NC_004162.2	11436	Unresolved:15:100.00%:15.0000,AltResolved:355:100.00%:355.0000
Australia	NC_004162.2	11445	Unresolved:13:100.00%:13.0000,AltResolved:118:100.00%:118.0000
Russia	NC_004162.2	11447	Unresolved:13:100.00%:13.0000,RefResolved:13:100.00%:13.0000,AltResolved:116:100.00%:116.0000
