## Supplementary Table 5 for "Better data, better trees: GenBank-GISAID deduplication and source-specific artifact masking in viral genomics"

### Sheet: Sheet1
Step	Resources		URL
Data acquisition	GenBank		https://doi.org/10.1093/nar/gkt1030
	GISAID		https://doi.org/10.46234/ccdcw2021.255
	Pathoplexus		https://doi.org/10.1016/j.lanmic.2024.100995
Data harmonization	G2G matcher		This study
	gbmunge		https://github.com/sdwfrost/gbmunge
	Python	pandas	https://doi.org/10.25080/Majora-92bf1922-00a
		RapidFuzz	https://doi.org/10.1016/j.neucom.2021.06.082
	R	dplyr	https://doi.org/10.32614/CRAN.package.dplyr
		tidyr	https://doi.org/10.32614/CRAN.package.tidyr
Data curation	Python	Biopython	https://doi.org/10.1093/bioinformatics/btp163
		pandas	https://doi.org/10.25080/Majora-92bf1922-00a
	R	dplyr	https://doi.org/10.32614/CRAN.package.dplyr
		lubridate	https://doi.org/10.18637/jss.v040.i03
Multiple sequence alignment	MAFFT		https://doi.org/10.1093/molbev/mst010
	MUSCLE		https://doi.org/10.1038/s41467-022-34630-w
	TWILIGHT		https://doi.org/10.1093/bioinformatics/btaf212
	ViralMSA		https://doi.org/10.1093/bioinformatics/btaa743
Alignment curation	AliView		https://doi.org/10.1093/bioinformatics/btu531
	BMGE		https://doi.org/10.1186/1471-2148-10-210
	Geneious Prime		https://www.geneious.com
	Jalview		https://doi.org/10.1093/bioinformatics/btp033
	MEGA		https://doi.org/10.1007/s00239-025-10287-z
	trimAl		https://doi.org/10.1093/bioinformatics/btp348
Source-specific artifact masking	LSBFILT		This study
Subsampling	Augur		https://doi.org/10.21105/joss.02906
	PARNAS		https://doi.org/10.1093/sysbio/syad028
	Python	smot	https://doi.org/10.21105/joss.04193
	R	ape	https://doi.org/10.1093/bioinformatics/bty633
		phangorn	https://doi.org/10.1093/bioinformatics/btq706
	TARDiS		https://doi.org/10.1093/bioinformatics/btab725
Evolutionary model selection	ModelFinder		https://doi.org/10.1038/nmeth.4285
	ModelTest-NG		https://doi.org/10.1093/molbev/msz189
Phylogenetic reconstruction	FastTree		https://doi.org/10.1371/journal.pone.0009490
	IQ-TREE		https://doi.org/10.1093/molbev/msag117
	MAPLE		https://doi.org/10.1038/s41588-023-01368-0
	MEGA		https://doi.org/10.1007/s00239-025-10287-z
	MrBayes		https://doi.org/10.1093/sysbio/sys029
	RAxML		https://doi.org/10.1093/bioinformatics/btz305
Temporal signal assessment	Clockor2		https://doi.org/10.1093/sysbio/syae003
	TempEst		https://doi.org/10.1093/ve/vew007
	Python	Biopython	https://doi.org/10.1093/bioinformatics/btp163
		DendroPy	https://doi.org/10.21105/joss.06943
	R	ape	https://doi.org/10.1093/bioinformatics/bty633
		MASS	https://doi.org/10.1007/978-0-387-21706-2
		phangorn	https://doi.org/10.1093/bioinformatics/btq706
	TreeTime		https://doi.org/10.1093/ve/vex042
Outlier removal	Clockor2		https://doi.org/10.1093/sysbio/syae003
	Python	scipy	https://doi.org/10.1038/s41592-019-0686-2
		statsmodels	https://doi.org/10.25080/Majora-92bf1922-011
	R	car	https://doi.org/10.32614/CRAN.package.car
		MASS	https://doi.org/10.1007/978-0-387-21706-2
	TreeTime		https://doi.org/10.1093/ve/vex042
Time-calibrated phylogeny reconstruction	BEASTX		https://doi.org/10.1038/s41592-025-02751-x
	BEAST2		https://doi.org/10.1371/journal.pcbi.1006650
	MrBayes		https://doi.org/10.1093/sysbio/sys029
	TreeTime		https://doi.org/10.1093/ve/vex042
Visualization	FigTree		http://tree.bio.ed.ac.uk/software/figtree
	iTOL		https://doi.org/10.1093/nar/gkae268
	PearTree		https://beast.community/peartree
	Python	Baltic	https://github.com/evogytis/baltic
		Bio.Phylo	https://doi.org/10.1186/1471-2105-12-63
		DendroPy	https://doi.org/10.21105/joss.06943
		ETE	https://doi.org/10.1093/molbev/msw046
	R	ape	https://doi.org/10.1093/bioinformatics/bty633
		ggtree	https://doi.org/10.1111/2041-210X.12628
		phangorn	https://doi.org/10.1093/bioinformatics/btq706
		phytools	https://doi.org/10.7717/peerj.16505
	TreeViewer		https://doi.org/10.1002/ece3.10873
